# *CDKN2C* homozygous loss identifies a distinct subtype of *TP53/RB1*-wildtype leiomyosarcoma with frequent *CIC* genomic alterations and 1p/19q-codeletion

**DOI:** 10.1101/2020.03.02.973305

**Authors:** Erik A. Williams, Radwa Sharaf, Brennan Decker, Adrienne J. Werth, Helen Toma, Meagan Montesion, Ethan S. Sokol, Dean C. Pavlick, Nikunj Shah, Jeff M. Venstrom, Brian M. Alexander, Jeffrey S. Ross, Lee A. Albacker, Douglas I Lin, Shakti H. Ramkissoon, Julia A. Elvin

**Affiliations:** Foundation Medicine, Inc., 150 Second Street, Cambridge, Massachusetts 02141; Department of Pathology, Brigham and Women’s Hospital and Harvard Medical School, Boston, Massachusetts; Christiana Hospital, Department of Obstetrics and Gynecology, 4755 Ogletown Stanton Rd, Newark, DE 19713; Department of Pathology, State University of New York Upstate Medical University, 766 Irving Avenue, Syracuse, New York 13210; Wake Forest Comprehensive Cancer Center and Department of Pathology, Wake Forest School of Medicine, Winston-Salem, North Carolina, 27157

**Keywords:** Uterine leiomyosarcoma, comprehensive genomic profiling, *CDKN2C*, *CIC*, 1p/19q-codeletion

## Abstract

**Purpose:** Leiomyosarcomas (LMS) harbor frequent inactivation of *TP53* and *RB1*, and extensive DNA copy number alterations. Here, we describe a distinct recurrent genomic signature in *TP53*/*RB1*-wildtype uterine LMS.

**Methods:** Tissues from 276,645 unique advanced cancers, including 2,570 uterine and soft tissue LMS were sequenced by hybrid-capture-based next-generation DNA and RNA sequencing/comprehensive genomic profiling of up to 406 genes. We characterized clinicopathologic features of relevant cases.

**Results:** We identified 77 LMS with homozygous copy loss of *CDKN2C* at chromosome 1p32.3 (3.0% of LMS). Genomic alterations (GAs) in *TP53, RB1*, and *ATRX* were rare in comparison with the remainder of the LMS cohort (11.7% vs 73.4%, 0% vs 54.5%, 2.6% vs 24.5%, all p<0.0001). *CDKN2C*-null LMS cases were significantly enriched for GAs in *CIC* (40.3% vs 1.4%) at 19q13.2, *CDKN2A* (46.8% vs 7.0%), and *RAD51B* (16.9% vs 1.7%; all p<0.0001). Chromosome arm-level aneuploidy analysis of available LMS cases (n=1,251) found that 85% (n=33/39) of *CDKN2C*-null LMS cases exhibited 1p/19q-codeletion, with significant enrichment in comparison to the remainder of the evaluated LMS cohort (85% vs. 5.1%, p<0.0001).

99% of *CDKN2C*-null cases were in females; median age was 61 years at surgery (range, 36-81 years). 55 cases were of uterine primary, 4 cases non-uterine, and the remaining 18 of uncertain primary site. 6 patients had a prior history of leiomyomatosis or uterine smooth muscle tumor of uncertain malignant potential. 60% of cases showed at least focal epithelioid variant histology. Most cases were of known advanced stage, with 62% of confirmed uterine primary cases at FIGO stage IVB.

**Conclusion:** The identification of this novel genomic subset may have prognostic and/or therapeutic clinical relevance, including use of specific cyclin-dependent kinase inhibitors.
