## Supplemental Table 1 for "*CDKN2C* homozygous loss identifies a distinct subtype of *TP53/RB1*-wildtype leiomyosarcoma with frequent *CIC* genomic alterations and 1p/19q-codeletion"

### Sheet: Sheet1
Supplemental Table 1.
Genes in F1CDx Panel
Genes with full coding exonic regions for detection of substitutions, indels, and copy number alterations
ABL1	ACVR1B	AKT1	AKT2	AKT3	ALK	AMER1	APC	AR	ARAF	ARFRP1	ARID1A	ASXL1	ATM	ATR	ATRX	AURKA	AURKB	AXL	BAP1
BARD1	BCL2	BCL2L1	BCL2L2	BCL6	BCOR	BCORL1	BRAF	BRCA1	BRCA2	BRD4	BRIP1	BTG1	BTG2	BTK	C11orf30	CALR	CARD11	CBFB	CBL
CCND1	CCND2	CCND3	CCNE1	CD22	CD274	CD70	CD79A	CD79B	CDC73	CDH1	CDK12	CDK4	CDK6	CDK8	CDKN1A	CDKN1B	CDKN2A	CDKN2B	CDKN2C
CEBPA	CHEK1	CHEK2	CIC	CREBBP	CRKL	CSF1R	CSF3R	CTCF	CTNNA1	CTNNB1	CUL3	CXCR4	DAXX	DDR2	DNMT3A	DOT1L	EED	EGFR	EP300
EPHA3	EPHB1	ERBB2	ERBB3	ERBB4	ERG	ERRFI1	ESR1	EZH2	FAM123B	FAM46C	FANCA	FANCC	FANCG	FANCL	FAS	FBXW7	FGF10	FGF14	FGF19
FGF23	FGF3	FGF4	FGF6	FGFR1	FGFR2	FGFR3	FGFR4	FH	FLCN	FLT1	FLT3	FOXL2	FUBP1	GABRA6	GATA3	GATA4	GATA6	GID4	GNA11
GNA13	GNAQ	GNAS	GRM3	GSK3B	H3F3A	HDAC1	HGF	HNF1A	HRAS	HSD3B1	ID3	IDH1	IDH2	IGF1R	IKBKE	IKZF1	INPP4B	IRF2	IRF4
IRS2	JAK1	JAK2	JAK3	JUN	KDM5A	KDM5C	KDM6A	KDR	KEAP1	KEL	KIT	KLHL6	KMT2A	KMT2D	KRAS	LYN	MAF	MAP2K1	MAP2K2
MAP2K4	MAP3K1	MAPK1	MCL1	MDM2	MDM4	MED12	MEF2B	MEN1	MET	MITF	MLH1	MMSET	MPL	MRE11	MRE11A	MSH2	MSH3	MSH6	MTAP
MTOR	MUTYH	MYC	MYCL	MYCN	MYD88	NF1	NF2	NFE2L2	NFKBIA	NKX2-1	NOTCH1	NOTCH2	NOTCH3	NPM1	NRAS	NSD2	NSD3	NT5C2	NTRK1
NTRK2	NTRK3	P2RY8	PALB2	PARK2	PAX5	PBRM1	PDCD1	PDCD1LG2	PDGFRA	PDGFRB	PDK1	PIK3C2B	PIK3CA	PIK3CB	PIK3R1	PIM1	PMS2	POLD1	POLE
PPP2R1A	PRDM1	PRKAR1A	PRKCI	PRKN	PTCH1	PTEN	PTPN11	PTPRO	QKI	RAC1	RAD21	RAD51	RAF1	RARA	RB1	RBM10	RET	RICTOR	RNF43
ROS1	RPTOR	SDHA	SDHB	SDHC	SDHD	SETD2	SF3B1	SGK1	SMAD2	SMAD4	SMARCA4	SMARCB1	SMO	SNCAIP	SOCS1	SOX2	SOX9	SPEN	SPOP
SRC	STAG2	STAT3	STK11	SUFU	SYK	TBX3	TERC	TET2	TGFBR2	TNFAIP3	TNFRSF14	TP53	TSC1	TSC2	U2AF1	VEGFA	VHL	WHSC1	WHSC1L1
WT1	WTX	XPO1	ZNF217	ZNF703
Genes with select intronic regions
ALK	BCL2	BCR	BRAF	BRCA1	BRCA2	EGFR	ETV4	ETV5	ETV6	EWSR1	FGFR1	FGFR2	FGFR3	KIT	KMT2A	MSH2	MYB	MYC	NOTCH2
NTRK1	NTRK2	NUTM1	PDGFRA	RAF1	RARA	RET	ROS1	SLC34A2	TERT	TMPRSS2
Genes in F1H DNA Panel
Genes with full coding exonic regions for detection of substitutions, indels, and copy number alterations
ABI1	ACTB	ADGRA2	AKT1	AKT2	AKT3	ALK	AMER1	APC	APH1A	AR	ARAF	ARFRP1	ARHGAP26	ARID1A	ARID2	ASMTL	ASXL1	ATM	ATR
ATRX	AURKA	AURKB	AXIN1	AXL	B2M	BAP1	BARD1	BCL10	BCL11B	BCL2	BCL2L2	BCL6	BCOR	BCORL1	BIRC3	BLM	BRAF	BRCA1	BRCA2
BRD4	BRIP1	BRSK1	BTG1	BTG2	BTK	BTLA	C11orf30	C17orf39	CAD	CARD11	CBFB	CBL	CCND1	CCND2	CCND3	CCNE1	CCT6B	CD22	CD274
CD36	CD58	CD70	CD79A	CD79B	CDC73	CDH1	CDK12	CDK4	CDK6	CDK8	CDKN1B	CDKN2A	CDKN2B	CDKN2C	CEBPA	CHEK1	CHEK2	CIC	CIITA
CKS1B	CPS1	CREBBP	CRKL	CRLF2	CSF1R	CSF3R	CTCF	CTNNA1	CTNNB1	CUX1	CXCR4	DAXX	DDR2	DDX3X	DNM2	DNMT3A	DOT1L	DTX1	DUSP2
DUSP9	E2A	EBF1	ECT2L	EED	EGFR	ELP2	EMSY	EP300	EPHA3	EPHA5	EPHA7	EPHB1	ERBB2	ERBB3	ERBB4	ERG	ESR1	ETO	ETS1
ETV6	EXOSC6	EZH2	FAF1	FAM123B	FAM46C	FANCA	FANCC	FANCD2	FANCE	FANCF	FANCG	FANCL	FAS	FBXO11	FBXO31	FBXW7	FGF10	FGF14	FGF19
FGF23	FGF3	FGF4	FGF6	FGFR1	FGFR2	FGFR3	FGFR4	FHIT	FLCN	FLT1	FLT3	FLT4	FLYWCH1	FOXL2	FOXO1	FOXO3	FOXP1	FRS2	GADD45B
GATA1	GATA2	GATA3	GID4	GNA11	GNA12	GNA13	GNAQ	GNAS	GPR124	GRAF	GRIN2A	GSK3B	GTSE1	HDAC1	HDAC4	HDAC7	HGF	HIST1H1C	HIST1H1D
HIST1H1E	HIST1H2AC	HIST1H2AG	HIST1H2AL	HIST1H2AM	HIST1H2BC	HIST1H2BJ	HIST1H2BK	HIST1H2BO	HIST1H3B	HNF1A	HRAS	HSP90AA1	ICK	ID3	IDH1	IDH2	IKBKE	IKZF1	IKZF2
IKZF3	IL7R	INHBA	INPP4B	INPP5D	IRF1	IRF4	IRF8	IRS2	JAK1	JAK2	JAK3	JARID2	JUN	KAT6A	KDM2B	KDM4C	KDM5A	KDM5C	KDM6A
KDR	KEAP1	KIT	KLHL6	KMT2A	KMT2C	KRAS	LEF1	LMO1	LRP1B	LRRK2	MAF	MAFB	MAGED1	MALT1	MAP2K1	MAP2K2	MAP2K4	MAP3K1	MAP3K14
MAP3K6	MAP3K7	MAPK1	MCL1	MDM2	MDM4	MED12	MEF2B	MEF2C	MEN1	MET	MIB1	MITF	MKI67	MLH1	MLL	MLL3	MMSET	MPL	MRE11
MRE11A	MSH2	MSH3	MSH6	MTOR	MUTYH	MYC	MYCL	MYCL1	MYCN	MYD88	MYO18A	MYST3	NCOR2	NCSTN	NF1	NF2	NFE2L2	NFKBIA	NKX2-1
NOD1	NOTCH1	NOTCH2	NPM1	NRAS	NSD1	NSD2	NT5C2	NTRK1	NTRK2	NTRK3	NUP93	NUP98	P2RY8	PAG1	PAK3	PALB2	PASK	PAX5	PBRM1
PC	PCBP1	PCLO	PDCD1	PDCD11	PDCD1LG2	PDGFRA	PDGFRB	PDK1	PDL1	PDL2	PHF6	PIK3CA	PIK3CG	PIK3R1	PIK3R2	PIM1	POT1	POU2AF1	PRDM1
PRKAR1A	PRKDC	PRSS8	PTCH1	PTEN	PTPN11	PTPN2	PTPN6	PTPRO	RAD21	RAD50	RAD51	RAF1	RARA	RASGEF1A	RB1	RELN	RET	RHOA	RICTOR
RNF43	ROS1	RPTOR	RUNX1	RUNX1T1	S1PR2	SDHA	SDHB	SDHC	SDHD	SERP2	SETBP1	SETD2	SF3B1	SGK1	SHIP	SHP-1	SMAD2	SMAD4	SMARCA1
SMARCA4	SMARCB1	SMC1A	SMC3	SMO	SOCS1	SOCS2	SOCS3	SOX10	SOX2	SPEN	SPOP	SRC	SRSF2	STAG2	STAT3	STAT4	STAT5A	STAT5B	STAT6
STK11	SUFU	SUZ12	SYK	TAF1	TBL1XR1	TCF3	TCL1	TCL1A	TET2	TGFBR2	TLL2	TMEM30A	TMSB4XP8	TMSL3	TNFAIP3	TNFRSF11A	TNFRSF14	TNFRSF17	TNFRSF6
TOP1	TP53	TP63	TRAF2	TRAF3	TRAF5	TSC1	TSC2	TUSC3	TYK2	U2AF1	U2AF2	VHL	WDR90	WHSC1	WISP3	WT1	WTX	XBP1	XPO1
YY1AP1	ZMYM2	ZNF217	ZNF24	ZNF703	ZRSR2	ZSCAN3
Genes with select intronic regions
ALK	BCL2	BCL6	BCR	BRAF	CCND1	CRLF2	EGFR	EPOR	ETV1	ETV4	ETV5	ETV6	EWSR1	FGFR2	IGH	IGK	IGL	JAK1	JAK2
KMT2A	MLL	MYC	NTRK1	PDGFRA	PDGFRB	RAF1	RARA	RET	ROS1	TMPRSS2	TRG
